# An Integrative Network-based Analysis Reveals Gene Networks, Biological Mechanisms, and Novel Drug Targets in Alzheimer’s Disease

**DOI:** 10.1101/853580

**Authors:** Zachary F Gerring, Eric R Gamazon, Anthony White, Eske M Derks

## Abstract

Alzheimer’s disease is a highly heritable and severe neuropsychiatric condition. Genome-wide association studies have identified multiple genetic risk factors underlying susceptibility to Alzheimer’s disease, however their functional impact remains poorly understood. To overcome this shortcoming, we integrated genome-wide association summary statistics (71,880 cases, 338,378 controls) with tissue-specific gene co-expression networks derived from GTEx to identify functional gene co-expression networks underlying the disease. We found genetic variants associated with Alzheimer’s disease are enriched in gene co-expression networks involved in immune response-related biological processes. The implicated gene co-expression networks are preserved across multiple brain and peripheral tissues, highlighting the potential utility of peripheral tissues in genetic studies of Alzheimer’s disease. We also performed a computational drug repositioning analysis by integrating gene expression changes within Alzheimer’s disease modules with drug-gene signatures from the Connectivity Map, and show disease implicated networks retrieve known Alzheimer’s disease drugs and novel drug repurposing candidates for follow-up functional studies. Our results improve the biological interpretation of recent genetic data for Alzheimer’s disease and provide a list of potential anti-dementia drug repositioning candidates of which the efficacy should be investigated in functional validation studies.
