## Supplementary material for "An Integrative Network-based Analysis Reveals Gene Networks, Biological Mechanisms, and Novel Drug Targets in Alzheimer’s Disease": Table S1

### Sheet: supplementary_table_1
Tissue	Genes	Samples
Adipose_Subcutaneous	16425	385
Adipose_Visceral_Omentum	16512	313
Adrenal_Gland	16236	175
Artery_Aorta	16234	267
Artery_Coronary	16455	152
Artery_Tibial	16053	388
Brain_Amygdala	16547	88
Brain_Anterior_cingulate_cortex_BA24	16568	109
Brain_Caudate_basal_ganglia	16612	144
Brain_Cerebellar_Hemisphere	16505	125
Brain_Cerebellum	16607	154
Brain_Cortex	16665	136
Brain_Frontal_Cortex_BA9	16642	118
Brain_Hippocampus	16634	111
Brain_Hypothalamus	16892	108
Brain_Nucleus_accumbens_basal_ganglia	16652	130
Brain_Putamen_basal_ganglia	16399	111
Brain_Spinal_cord_cervical_c-1	16809	83
Brain_Substantia_nigra	16612	80
Breast_Mammary_Tissue	16815	251
Cells_EBV-transformed_lymphocytes	15140	117
Cells_Transformed_fibroblasts	15335	300
Colon_Sigmoid	16577	203
Colon_Transverse	16788	246
Esophagus_Gastroesophageal_Junction	16346	213
Esophagus_Mucosa	16367	358
Esophagus_Muscularis	16280	335
Heart_Atrial_Appendage	15984	264
Heart_Left_Ventricle	15287	272
Liver	15713	153
Lung	16906	383
Minor_Salivary_Gland	16768	85
Muscle_Skeletal	15245	491
Nerve_Tibial	16707	361
Ovary	16461	122
Pancreas	15979	220
Pituitary	17184	157
Prostate	17039	132
Skin_Not_Sun_Exposed_Suprapubic	16844	335
Skin_Sun_Exposed_Lower_leg	16791	414
Small_Intestine_Terminal_Ileum	16972	122
Spleen	16468	146
Stomach	16586	237
Testis	18589	225
Thyroid	16758	399
Uterus	16521	101
Vagina	16798	106
Whole_Blood	14834	369
