## Supplementary material for "An Integrative Network-based Analysis Reveals Gene Networks, Biological Mechanisms, and Novel Drug Targets in Alzheimer’s Disease": Table S5

### Sheet: Table_S4
Mean score	Mechanism of Action	Compound names
-96.2287	HDAC inhibitor	REDACTED
-95.691	GABA receptor modulator	REDACTED
-95.6655	dopamine receptor agonist	REDACTED
-95.5006	estrogen receptor agonist	REDACTED
-95.4369	adrenergic receptor antagonist	REDACTED
-95.4312	serotonin receptor antagonist	REDACTED
-95.3561	GABA receptor antagonist	REDACTED
-95.3295	VEGFR inhibitor	REDACTED
-95.2431	ATPase inhibitor	REDACTED
-95.2168	MEK inhibitor	REDACTED
-95.1895	FLT3 inhibitor	REDACTED
-95.1577	PPAR receptor agonist	REDACTED
-95.1157	glutamate receptor antagonist	REDACTED
-95.0864	calcium channel blocker	REDACTED
-95.0447	glucocorticoid receptor agonist	REDACTED
-94.9612	dopamine receptor antagonist	REDACTED
-94.9317	protein synthesis inhibitor	REDACTED
-94.92	cyclooxygenase inhibitor	REDACTED
-94.9153	acetylcholine receptor antagonist	REDACTED
-94.8845	serotonin receptor agonist	REDACTED
-94.8823	retinoid receptor agonist	REDACTED
-94.8797	bacterial cell wall synthesis inhibitor	REDACTED
-94.8606	phosphodiesterase inhibitor	REDACTED
-94.8006	EGFR inhibitor	REDACTED
-94.7912	progesterone receptor agonist	REDACTED
-94.7199	histamine receptor antagonist	REDACTED
-94.6854	estrogen receptor antagonist	REDACTED
-94.6507	adrenergic receptor agonist	REDACTED
-94.5473	tyrosine kinase inhibitor	REDACTED
-94.0951	JAK inhibitor	REDACTED
-93.8834	sodium channel blocker	REDACTED
