## Supplementary material for "An Integrative Network-based Analysis Reveals Gene Networks, Biological Mechanisms, and Novel Drug Targets in Alzheimer’s Disease": Table S6

### Sheet: significant_amygdala_results
pert_iname	cell_id	score.y	empirical_p	MOA
REDACTED	PC3	-100	0.01	sodium channel blocker
REDACTED	HT29	-99.8664	0.03	platelet activating factor receptor antagonist
REDACTED	HEPG2	-99.823	0.03	dihydrofolate reductase inhibitor
REDACTED	HA1E	-99.7543	0.03	guanylate cyclase activator
REDACTED	A375	-99.7543	0.03	guanylate cyclase activator
REDACTED	HCC515	-99.6315	0.02	HIV protease inhibitor
REDACTED	HCC515	-99.5672	0	RIPK inhibitor
REDACTED	PC3	-99.5672	0	RIPK inhibitor
REDACTED	MCF7	-99.4295	0.04	NA
REDACTED	PC3	-99.3968	0.03	11-beta hydroxysteroid dehydrogenase inhibitor
REDACTED	HT29	-99.3397	0.03	NA
REDACTED	PC3	-99.1627	0.02	cannabinoid receptor agonist, glucose dependent insulinotropic receptor agonist, potassium channel blocker, PPAR receptor agonist
REDACTED	A549	-99.1627	0.02	cannabinoid receptor agonist, glucose dependent insulinotropic receptor agonist, potassium channel blocker, PPAR receptor agonist
REDACTED	HEPG2	-99.131	0.031	NA
REDACTED	MCF7	-99.126	0.03	NA
REDACTED	HCC515	-99.0861	0.02	carnitine palmitoyltransferase inhibitor
REDACTED	A375	-99.0861	0.02	carnitine palmitoyltransferase inhibitor
REDACTED	HT29	-99.0857	0.02	ribonucleotide reductase inhibitor
REDACTED	VCAP	-99.0857	0.02	ribonucleotide reductase inhibitor
REDACTED	HA1E	-98.8196	0	guanylyl cyclase activator
REDACTED	HT29	-98.8196	0	guanylyl cyclase activator
REDACTED	A375	-98.7605	0.01	sodium/glucose cotransporter inhibitor
REDACTED	HEPG2	-98.7453	0.02	tachykinin antagonist
REDACTED	HT29	-98.7453	0.02	tachykinin antagonist
REDACTED	VCAP	-98.6874	0.02	potassium channel blocker, sodium channel blocker
REDACTED	VCAP	-98.6658	0.04	angiotensin receptor antagonist
REDACTED	HEPG2	-98.6482	0.04	androgen receptor modulator
REDACTED	A549	-98.5507	0.04	NA
REDACTED	PC3	-98.4972	0	NA
REDACTED	VCAP	-98.4711	0.04	NA
REDACTED	HA1E	-98.4711	0.04	NA
REDACTED	HCC515	-98.4711	0.04	NA
REDACTED	VCAP	-98.4626	0.02	insulin sensitizer, PPAR receptor agonist
REDACTED	HA1E	-98.3735	0.039	NA
REDACTED	HEPG2	-98.3735	0.039	NA
REDACTED	A375	-98.3555	0.01	progesterone receptor agonist
REDACTED	A375	-98.2869	0.031	P glycoprotein inhibitor
REDACTED	HEPG2	-98.2261	0.04	aromatic L-amino acid decarboxylase inhibitor
REDACTED	HT29	-98.188	0.01	NA
REDACTED	PC3	-98.0524	0.018	sterol demethylase inhibitor
REDACTED	VCAP	-97.9682	0	vitamin B2
REDACTED	HT29	-97.8643	0.04	adrenergic receptor agonist
REDACTED	MCF7	-97.7876	0.03	CDK inhibitor
REDACTED	HT29	-97.7528	0.03	TGF beta receptor inhibitor
REDACTED	HA1E	-97.7198	0.04	NA
REDACTED	PC3	-97.6768	0.04	dopamine receptor antagonist
REDACTED	HEPG2	-97.6356	0.02	vasodilator
REDACTED	HEPG2	-97.5898	0.01	DNA synthesis inhibitor
REDACTED	HT29	-97.5851	0.04	NA
REDACTED	A375	-97.5851	0.04	NA
REDACTED	HA1E	-97.5444	0.01	prostanoid receptor antagonist
REDACTED	HCC515	-97.5444	0.01	prostanoid receptor antagonist
REDACTED	HT29	-97.4002	0.04	GABA receptor antagonist
REDACTED	HCC515	-97.4002	0.04	GABA receptor antagonist
REDACTED	MCF7	-97.3416	0.04	topoisomerase inhibitor
REDACTED	VCAP	-97.1341	0.01	penicillin binding protein inhibitor
REDACTED	A375	-97.1027	0.03	vitamin D receptor agonist
REDACTED	A375	-96.9911	0.049	glucocorticoid receptor agonist
REDACTED	HA1E	-96.9911	0.049	glucocorticoid receptor agonist
REDACTED	HA1E	-96.9903	0.03	GABA uptake inhibitor
REDACTED	A375	-96.9038	0.04	protein synthesis inhibitor
REDACTED	PC3	-96.9038	0.04	protein synthesis inhibitor
REDACTED	MCF7	-96.9038	0.04	protein synthesis inhibitor
REDACTED	HT29	-96.9038	0.04	protein synthesis inhibitor
REDACTED	A375	-96.9038	0.04	protein synthesis inhibitor
REDACTED	MCF7	-96.8843	0.02	BCL inhibitor
REDACTED	MCF7	-96.8822	0	NA
REDACTED	HCC515	-96.8417	0.02	vitamin K antagonist
REDACTED	VCAP	-96.8417	0.02	vitamin K antagonist
REDACTED	A375	-96.8417	0.02	vitamin K antagonist
REDACTED	PC3	-96.8089	0
REDACTED	A549	-96.7216	0.041	NA
REDACTED	MCF7	-96.6519	0.01	Aurora kinase inhibitor
REDACTED	HT29	-96.5848	0.01	thiazide diuretic
REDACTED	PC3	-96.4939	0.02	MEK inhibitor
REDACTED	PC3	-96.4807	0.029	NA
REDACTED	A375	-96.3523	0	NA
REDACTED	A549	-96.3026	0	NA
REDACTED	PC3	-96.2425	0.031	NA
REDACTED	HT29	-96.2027	0.03	serotonin receptor antagonist
REDACTED	HT29	-96.1984	0.01	anti-inflammatory agent, capillary stabilizing agent
REDACTED	PC3	-96.1902	0.04	adrenergic receptor antagonist
REDACTED	HA1E	-96.1893	0.021	guanylyl cyclase activator
REDACTED	HT29	-96.1893	0.021	guanylyl cyclase activator
REDACTED	HEPG2	-96.1524	0.04	dopamine uptake inhibitor, glutamate inhibitor, monoamine oxidase inhibitor
REDACTED	HCC515	-96.1524	0.04	dopamine uptake inhibitor, glutamate inhibitor, monoamine oxidase inhibitor
REDACTED	HCC515	-96.1191	0.02	cholinesterase inhibitor
REDACTED	MCF7	-96.0801	0.03	NA
REDACTED	VCAP	-96.0403	0.04	acetylcholine receptor antagonist
REDACTED	HA1E	-96.0084	0.02	serotonin receptor antagonist
REDACTED	HT29	-96.0084	0.02	serotonin receptor antagonist
REDACTED	HT29	-95.8531	0.02	CC chemokine receptor antagonist
REDACTED	HA1E	-95.8078	0.031	benzodiazepine receptor agonist
REDACTED	VCAP	-95.7031	0.01	thromboxane synthase inhibitor
REDACTED	PC3	-95.6399	0.03	NA
REDACTED	MCF7	-95.6399	0.03	NA
REDACTED	HCC515	-95.6399	0.03	NA
REDACTED	PC3	-95.5516	0.01	adenosine receptor antagonist
REDACTED	PC3	-95.4558	0.02	NA
REDACTED	HT29	-95.4558	0.02	NA
REDACTED	A549	-95.4131	0	dopamine receptor agonist
REDACTED	HT29	-95.3896	0.03	thymidylate synthase inhibitor
REDACTED	HA1E	-95.3344	0.04	cyclooxygenase inhibitor
REDACTED	A375	-95.3165	0.041	coagulation factor inhibitor
REDACTED	HA1E	-95.295	0.04	vitamin B
REDACTED	HT29	-95.2008	0.018	NA
REDACTED	HT29	-95.1005	0	microtubule inhibitor
REDACTED	A375	-95.0403	0.049	histamine receptor antagonist
REDACTED	A549	-95.0403	0.049	histamine receptor antagonist
REDACTED	VCAP	-94.9858	0.042	FLT3 inhibitor, KIT inhibitor, PDGFR tyrosine kinase receptor inhibitor
REDACTED	HCC515	-94.9838	0.03	adrenergic receptor agonist
REDACTED	A375	-94.9505	0.03	monoamine oxidase inhibitor
REDACTED	HT29	-94.8374	0.02	NA
REDACTED	HT29	-94.7697	0.04	NA
REDACTED	PC3	-94.6854	0	cyclooxygenase inhibitor
REDACTED	VCAP	-94.5029	0.03	adrenergic receptor agonist
REDACTED	PC3	-94.4981	0.03	purinergic receptor antagonist
REDACTED	A375	-94.4657	0.01	phosphodiesterase inhibitor
REDACTED	MCF7	-94.4199	0.02	protein synthesis inhibitor
REDACTED	HEPG2	-94.4199	0.02	protein synthesis inhibitor
REDACTED	VCAP	-94.3936	0.01	adrenergic receptor agonist
REDACTED	HCC515	-94.3827	0.01	phosphodiesterase inhibitor
REDACTED	HT29	-94.3221	0.03	SYK inhibitor
REDACTED	MCF7	-94.3221	0.03	SYK inhibitor
REDACTED	HA1E	-94.296	0.021	dopamine receptor antagonist
REDACTED	PC3	-94.2764	0.011	NA
REDACTED	HT29	-94.1759	0.03	HDAC inhibitor
REDACTED	A375	-94.1605	0.041	cannabinoid receptor antagonist
REDACTED	PC3	-94.1605	0.041	cannabinoid receptor antagonist
REDACTED	A375	-94.0289	0.049	FGFR inhibitor, PDGFR tyrosine kinase receptor inhibitor, VEGFR inhibitor
REDACTED	PC3	-94.0183	0.031	GLI antagonist
REDACTED	A549	-93.8636	0.01	cannabinoid receptor agonist, glucose dependent insulinotropic receptor agonist, potassium channel blocker, PPAR receptor agonist
REDACTED	PC3	-93.8636	0.01	cannabinoid receptor agonist, glucose dependent insulinotropic receptor agonist, potassium channel blocker, PPAR receptor agonist
REDACTED	VCAP	-93.7983	0.02	glutamate receptor antagonist
REDACTED	A375	-93.7983	0.02	glutamate receptor antagonist
REDACTED	MCF7	-93.7279	0.01	antiviral
REDACTED	HEPG2	-93.6841	0.03	protein synthesis inhibitor
REDACTED	MCF7	-93.6841	0.03	protein synthesis inhibitor
REDACTED	HT29	-93.3172	0.03	NA
REDACTED	A549	-93.2999	0.041	calcium channel blocker
REDACTED	PC3	-93.2287	0.04	serotonin receptor agonist
REDACTED	A549	-93.2131	0.02	NA
REDACTED	HA1E	-93.1827	0.041	rho associated kinase inhibitor
REDACTED	PC3	-93.1827	0.041	rho associated kinase inhibitor
REDACTED	PC3	-93.129	0.04	bacterial cell wall synthesis inhibitor
REDACTED	A375	-93.0596	0.01	NA
REDACTED	VCAP	-93.0462	0.01	DNA inhibitor
REDACTED	HT29	-92.9707	0.03	adenosine deaminase inhibitor, ribonucleotide reductase inhibitor
REDACTED	HEPG2	-92.9707	0.03	adenosine deaminase inhibitor, ribonucleotide reductase inhibitor
REDACTED	HA1E	-92.8706	0.04	protein synthesis inhibitor
REDACTED	HCC515	-92.8706	0.04	protein synthesis inhibitor
REDACTED	HT29	-92.8569	0.041	cyclooxygenase inhibitor
REDACTED	MCF7	-92.8569	0.041	cyclooxygenase inhibitor
REDACTED	HA1E	-92.7934	0.021	rho associated kinase inhibitor
REDACTED	PC3	-92.7934	0.021	rho associated kinase inhibitor
REDACTED	HA1E	-92.7451	0.01	serotonin receptor agonist, serotonin receptor antagonist
REDACTED	A549	-92.7451	0.01	serotonin receptor agonist, serotonin receptor antagonist
REDACTED	HT29	-92.713	0.03	NA
REDACTED	PC3	-92.713	0.03	NA
REDACTED	HEPG2	-92.6426	0.01	cyclooxygenase inhibitor
REDACTED	A375	-92.6073	0.03	NA
REDACTED	A375	-92.5066	0.03	dopamine receptor agonist
REDACTED	PC3	-92.5066	0.03	dopamine receptor agonist
REDACTED	PC3	-92.4754	0	glucocorticoid receptor agonist
REDACTED	HT29	-92.4754	0	glucocorticoid receptor agonist
REDACTED	HCC515	-92.4702	0.028	dopamine receptor agonist
REDACTED	HA1E	-92.4524	0.048	dopamine receptor antagonist
REDACTED	VCAP	-92.4366	0.03	cyclooxygenase inhibitor
REDACTED	HCC515	-92.4029	0.02	sodium channel blocker
REDACTED	HA1E	-92.3897	0.03	estrogen receptor antagonist
REDACTED	PC3	-92.3669	0.01	serotonin receptor agonist
REDACTED	HEPG2	-92.3532	0	NA
REDACTED	PC3	-92.3479	0.03	acetylcholine receptor antagonist
REDACTED	MCF7	-92.3141	0.028	retinoid receptor agonist
REDACTED	PC3	-92.2388	0.039	NA
REDACTED	A549	-92.2388	0.039	NA
REDACTED	HT29	-92.2315	0.019	acetylcholine receptor antagonist
REDACTED	A549	-92.1319	0.02	NA
REDACTED	PC3	-92.1319	0.02	NA
REDACTED	HCC515	-92.1101	0.011	NA
REDACTED	HEPG2	-92.1101	0.011	NA
REDACTED	PC3	-92.0682	0.039	smoothened receptor agonist
REDACTED	A549	-91.9238	0.021	aryl hydrocarbon receptor agonist
REDACTED	MCF7	-91.9093	0	progesterone receptor antagonist
REDACTED	A549	-91.8228	0.01	dopamine uptake inhibitor, serotonin reuptake inhibitor
REDACTED	HT29	-91.7327	0.008	angiotensin receptor antagonist
REDACTED	A549	-91.7219	0.04	EGFR inhibitor, JAK inhibitor
REDACTED	MCF7	-91.6648	0.02	caspase activator
REDACTED	A375	-91.6648	0.02	caspase activator
REDACTED	HA1E	-91.6648	0.02	caspase activator
REDACTED	HA1E	-91.6472	0.02	NA
REDACTED	HT29	-91.5714	0.039	sphingosine kinase inhibitor
REDACTED	HA1E	-91.4574	0.02	cytochrome P450 inhibitor
REDACTED	PC3	-91.4403	0.02	adrenergic receptor agonist
REDACTED	MCF7	-91.4097	0.049	NA
REDACTED	HT29	-91.3986	0.019	GABA receptor antagonist
REDACTED	HCC515	-91.3986	0.019	GABA receptor antagonist
REDACTED	HCC515	-91.3494	0.03	NA
REDACTED	PC3	-91.2904	0.009	NA
REDACTED	A549	-91.2865	0.031	interleukin inhibitor
REDACTED	HT29	-91.2187	0.01	acetylcholine receptor antagonist
REDACTED	PC3	-91.1787	0.039	histamine receptor antagonist
REDACTED	VCAP	-91.1787	0.039	histamine receptor antagonist
REDACTED	HA1E	-91.082	0.019	histamine receptor agonist
REDACTED	HA1E	-91.0614	0.041	CFTR channel agonist, dystrophin stimulant
REDACTED	PC3	-91.0401	0.03	NA
REDACTED	HT29	-91.0401	0.03	NA
REDACTED	HA1E	-91.0371	0.038	NA
REDACTED	HEPG2	-91.0371	0.038	NA
REDACTED	A549	-91.0343	0.01	cyclooxygenase inhibitor
REDACTED	PC3	-91.0333	0.02	cyclooxygenase inhibitor, prostanoid receptor antagonist
REDACTED	A375	-91.0319	0.02	vitamin D receptor agonist
REDACTED	MCF7	-91.0243	0.03	NA
REDACTED	HT29	-91.0243	0.03	NA
REDACTED	A375	-90.969	0.01	EGFR inhibitor
REDACTED	A375	-90.9549	0	RAF inhibitor
REDACTED	VCAP	-90.9429	0.02	angiotensin receptor antagonist
REDACTED	HEPG2	-90.9108	0.041	glycine receptor antagonist
REDACTED	HT29	-90.9108	0.041	glycine receptor antagonist
REDACTED	A375	-90.8477	0.01	ribonucleotide reductase inhibitor
REDACTED	A549	-90.8448	0.03	benzodiazepine receptor agonist
REDACTED	HT29	-90.7983	0.04	adenosine deaminase inhibitor, ribonucleotide reductase inhibitor
REDACTED	HEPG2	-90.7983	0.04	adenosine deaminase inhibitor, ribonucleotide reductase inhibitor
REDACTED	VCAP	-90.6457	0.031	adrenergic receptor agonist
REDACTED	A375	-90.5941	0	glutamate receptor antagonist
REDACTED	VCAP	-90.5941	0	glutamate receptor antagonist
REDACTED	HT29	-90.5762	0.011	NA
REDACTED	HEPG2	-90.545	0.02	MEK inhibitor
REDACTED	HT29	-90.4552	0.02	NA
REDACTED	A549	-90.4343	0.02	Aurora kinase inhibitor, JAK inhibitor
REDACTED	HT29	-90.4048	0.02	cyclooxygenase inhibitor
REDACTED	MCF7	-90.4048	0.02	cyclooxygenase inhibitor
REDACTED	A375	-90.3954	0.04	NA
REDACTED	PC3	-90.3218	0	mineralocorticoid receptor agonist
REDACTED	VCAP	-90.3045	0.041	NA
REDACTED	HT29	-90.2931	0	sodium channel blocker
REDACTED	VCAP	-90.2274	0.01	adrenergic receptor antagonist, calcium channel blocker
REDACTED	HT29	-90.2274	0.01	adrenergic receptor antagonist, calcium channel blocker
REDACTED	VCAP	-90.1947	0.03	NA
REDACTED	MCF7	-90.1947	0.03	NA
REDACTED	HEPG2	-90.1947	0.03	NA
REDACTED	HT29	-90.1642	0.04	protein synthesis inhibitor
REDACTED	HA1E	-90.1642	0.04	protein synthesis inhibitor
REDACTED	PC3	-90.1632	0.03	phosphodiesterase inhibitor
REDACTED	HT29	-90.1447	0.011	EGFR inhibitor
REDACTED	HEPG2	-90.0858	0.04	mTOR inhibitor
REDACTED	HT29	-90.0788	0.039	EGFR inhibitor
REDACTED	A375	-90.0788	0.039	EGFR inhibitor
