## Supplementary material for "An Integrative Network-based Analysis Reveals Gene Networks, Biological Mechanisms, and Novel Drug Targets in Alzheimer’s Disease": Table S7

### Sheet: Table_S6
	estimate	pvalue	P value (bonferroni)
A375	2.27009e-30	1	1
A549	3.81256e-29	1	1
HA1E	1.16508e-30	1	1
HCC515	0.00955607	0.922127	1
HEPG2	6.10538	0.0134771	0.121294
HT29	1.84088	0.174847	1
MCF7	7.11028e-26	1	1
PC3	2.25407e-25	1	1
VCAP	0.0384527	0.844537	1
